# ASEP: gene-based detection of allele-specific expression in a population by RNA-seq

**DOI:** 10.1101/798124

**Authors:** Jiaxin Fan, Jian Hu, Chenyi Xue, Hanrui Zhang, Muredach P. Reilly, Rui Xiao, Mingyao Li

## Abstract

Allele-specific expression (ASE) analysis, which quantifies the relative expression of two alleles in a diploid individual, is a powerful tool for identifying *cis*-regulated gene expression variations that underlie phenotypic differences among individuals. Existing methods for gene-level ASE detection analyze one individual at a time, therefore wasting shared information across individuals. Failure to accommodate such shared information not only loses power, but also makes it difficult to interpret results across individuals. However, ASE detection across individuals is challenging because the data often include individuals that are either heterozygous or homozygous for the unobserved *cis*-regulatory SNP, leading to heterogeneity in ASE as only those heterozygous individuals are informative for ASE, whereas those homozygous individuals have balanced expression. To simultaneously model multi-individual information and account for such heterogeneity, we developed ASEP, a mixture model with subject-specific random effect accounting for multi-SNP correlations within the same gene. ASEP is able to detect gene-level ASE under one condition and differential ASE between two conditions (e.g., pre-versus post-treatment). Extensive simulations have demonstrated the convincing performance of ASEP under a wide range of scenarios. We further applied ASEP to RNA-seq data of human macrophages, and identified genes showing evidence of differential ASE pre-versus post-stimulation, which were extended through findings in cardiometabolic trait-relevant genome-wide association studies. To the best of our knowledge, ASEP is the first method for gene-level ASE detection at the population level. With the growing adoption of RNA-seq, we believe ASEP will be well-suited for various ASE studies for human diseases.
