## Supplemental Tables for "ASEP: gene-based detection of allele-specific expression in a population by RNA-seq"

### Sheet: Table S1
Gene	Chromosome	P-value	FDR adjusted p-value
BLMH	chr17	< 1.00E-06	< 2.58E-04
FAM53B	chr10	< 1.00E-06	< 2.58E-04
HLA-DRB1	chr6	< 1.00E-06	< 2.58E-04
HMGB1	chr13	< 1.00E-06	< 2.58E-04
LAMTOR5	chr1	< 1.00E-06	< 2.58E-04
LYSMD2	chr15	< 1.00E-06	< 2.58E-04
NUDCD3	chr7	< 1.00E-06	< 2.58E-04
PRPF19	chr11	< 1.00E-06	< 2.58E-04
PSMB10	chr16	< 1.00E-06	< 2.58E-04
RPS20	chr8	< 1.00E-06	< 2.58E-04
SIPA1	chr11	< 1.00E-06	< 2.58E-04
SLC2A5	chr1	< 1.00E-06	< 2.58E-04
SLC37A4	chr11	< 1.00E-06	< 2.58E-04
TMEM208	chr16	< 1.00E-06	< 2.58E-04
TNFAIP2	chr14	< 1.00E-06	< 2.58E-04
TUBA1A	chr12	< 1.00E-06	< 2.58E-04
ARHGDIB	chr12	1e-06	0.000258478
CASP6	chr4	1e-06	0.000258478
CORO7	chr16	1e-06	0.000258478
EIF5B	chr2	1e-06	0.000258478
FPR3	chr19	1e-06	0.000258478
MAP3K2	chr2	1e-06	0.000258478
RNF135	chr17	1e-06	0.000258478
AGAP3	chr7	2e-06	0.000424643
PDCD7	chr15	2e-06	0.000424643
PPM1G	chr2	2e-06	0.000424643
PSMG3	chr7	2e-06	0.000424643
YBX3	chr12	2e-06	0.000424643
ANO6	chr12	3e-06	0.000575323
CUL3	chr2	3e-06	0.000575323
LASP1	chr17	3e-06	0.000575323
PPP1CC	chr12	5e-06	0.000874266
PPP2R2D	chr10	5e-06	0.000874266
NUDT21	chr16	5.00001e-06	0.000874266
OLFML2B	chr1	6e-06	0.00101914
LAPTM4A	chr2	8e-06	0.00126995
WDR11	chr10	8e-06	0.00126995
ADAM9	chr8	8.11745e-06	0.00126995
ANXA7	chr10	1.1e-05	0.00163488
SF3B2	chr11	1.1e-05	0.00163488
CTNNA1	chr5	1.2e-05	0.00174
PEBP1	chr12	1.3e-05	0.00184012
CD276	chr15	1.4e-05	0.00184956
CHMP2A	chr19	1.4e-05	0.00184956
INF2	chr14	1.4e-05	0.00184956
MLF2	chr12	1.5e-05	0.00193859
TPCN1	chr12	1.6e-05	0.00202383
LBR	chr1	1.8e-05	0.00222938
TUBA1B	chr12	1.9e-05	0.00230521
DSCR3	chr21	2e-05	0.002378
MCM3	chr6	2.1e-05	0.00244794
GAPDH	chr12	2.2e-05	0.00251519
CNOT1	chr16	2.8e-05	0.00314076
CDC37	chr19	2.9e-05	0.00319269
RPN2	chr20	3e-05	0.00323325
MCRIP1	chr17	3.1e-05	0.00323325
WSB2	chr12	3.1e-05	0.00323325
HNRNPC	chr14	3.2e-05	0.00328
SUGP1	chr19	3.3e-05	0.00332517
TMEM131	chr2	4.3e-05	0.00419074
UBE2Z	chr17	4.3e-05	0.00419074
TGOLN2	chr2	4.4e-05	0.00421904
FAM177A1	chr14	4.5e-05	0.00424643
SUMO3	chr21	4.6e-05	0.00427297
DEK	chr6	4.9e-05	0.00443657
ACTN1	chr14	5e-05	0.00443657
CNBP	chr3	5e-05	0.00443657
SLC28A3	chr9	5.7e-05	0.00498331
ACAA1	chr3	6e-05	0.00516957
HECTD1	chr14	6.5e-05	0.00552036
GART	chr21	7.1e-05	0.005945
MRPL16	chr11	7.30007e-05	0.00602762
ITGA5	chr12	7.6e-05	0.00610568
VASP	chr19	7.6e-05	0.00610568
SHISA5	chr3	8.1e-05	0.0064206
CSTF2T	chr10	8.8e-05	0.00688368
ARRDC3	chr5	9.8e-05	0.00756636
2019-09-07	chr7	0.000104	0.00792667
EWSR1	chr22	0.000117	0.00869457
ARMC1	chr8	0.000117	0.00869457
LAIR1	chr19	0.000127	0.00932117
SOD2	chr6	0.000141	0.0102225
KCTD20	chr6	0.000144	0.0103142
VDAC1	chr5	0.000146	0.010333
MOB1A	chr2	0.00015	0.0104383
TAPBP	chr6	0.000151	0.0104383
VPS4A	chr16	0.00016	0.0109333
RPRD1A	chr18	0.000171	0.011498
HEXIM1	chr17	0.000174	0.011498
NT5C2	chr10	0.000175	0.011498
KIAA0100	chr17	0.000176	0.011498
CCDC85B	chr11	0.00018	0.0115704
NT5C3B	chr17	0.000181	0.0115704
WDR91	chr7	0.000185	0.0117003
GSTP1	chr11	0.000194	0.0121403
ZSCAN16-AS1	chr6	0.000199	0.0123235
ME2	chr18	0.000205	0.0125642
CXCL16	chr17	0.00021	0.0127393
CTSK	chr1	0.000213	0.0127908
DGAT1	chr8	0.000231	0.013733
LARP4B	chr10	0.000236	0.0138913
PTPN11	chr12	0.000297	0.0172578
HNRNPL	chr19	0.000299	0.0172578
PLOD3	chr7	0.000308	0.0176063
DCAF1	chr3	0.000322	0.0182239
NOL10	chr2	0.000328	0.0182239
TSPAN4	chr11	0.000328	0.0182239
TAP2	chr6	0.000334001	0.0182719
MANF	chr3	0.000335011	0.0182719
MAN2B1	chr19	0.000344	0.0185917
TDRD7	chr9	0.000351	0.0187991
ADAM10	chr15	0.000367	0.0193213
TAOK3	chr12	0.000369	0.0193213
ATRAID	chr2	0.000375	0.0193213
MAPKAPK3	chr3	0.000377	0.0193213
METAP2	chr12	0.000377	0.0193213
BHLHE40	chr3	0.000388	0.019715
PNP	chr14	0.000418	0.0210594
TIMP2	chr17	0.000424	0.0211822
FN1	chr2	0.000483004	0.0239274
SNRNP40	chr1	0.000487	0.0239274
CDC42BPB	chr14	0.000504001	0.0245597
IFI30	chr19	0.000528	0.02552
DAPK1	chr9	0.000536001	0.0256978
SPTLC1	chr9	0.000543	0.0258251
CTSO	chr4	0.000562	0.0264529
CLCN3	chr4	0.000567	0.0264529
TRUB2	chr9	0.000571	0.0264529
HDAC3	chr5	0.000574	0.0264529
BOD1	chr5	0.000596	0.0270929
LIMD2	chr17	0.000597	0.0270929
DPH5	chr1	0.00060254	0.0271371
TM2D2	chr8	0.00063	0.0281605
RHBDF2	chr17	0.000636	0.0282166
ATP1A1	chr1	0.000661	0.0291085
ERI3	chr1	0.00068	0.029725
SFPQ	chr1	0.000704	0.0305495
TPMT	chr6	0.000711	0.0306297
MIPEP	chr13	0.000755	0.0322912
HLA-DMB	chr6	0.000772	0.0327824
C5orf24	chr5	0.000784878	0.0330929
DARS	chr2	0.000792	0.033158
CSRP1	chr1	0.000807	0.0335498
RIT1	chr1	0.000821	0.0338948
PRR14	chr16	0.000827	0.033907
CEBPA	chr19	0.000856	0.0348556
QARS	chr3	0.000929	0.0375312
RAB1A	chr2	0.000934334	0.0375312
KTN1	chr14	0.00104	0.0413394
POLG	chr15	0.00105	0.0413394
TLK1	chr2	0.00105	0.0413394
ARF4	chr3	0.00106	0.0414586
ATP6V1B2	chr8	0.00107	0.0415388
GRSF1	chr4	0.00108	0.0415388
CHAF1A	chr19	0.00109	0.0415388
CPPED1	chr16	0.00109	0.0415388
RAB38	chr11	0.00124	0.0469541
BST1	chr4	0.00127	0.0477858
FNDC3B	chr3	0.00128	0.0478591
HNRNPA2B1	chr7	0.00133	0.0494178

### Sheet: Table S2
Gene	Chromosome	P-value	FDR adjusted p-value
ADIPOR1	chr1	< 1.00E-06	< 2.18E-04
BLNK	chr10	< 1.00E-06	< 2.18E-04
C9orf78	chr9	< 1.00E-06	< 2.18E-04
CDC40	chr6	< 1.00E-06	< 2.18E-04
CDIPT	chr16	< 1.00E-06	< 2.18E-04
CMPK2	chr2	< 1.00E-06	< 2.18E-04
COX5A	chr15	< 1.00E-06	< 2.18E-04
CREG1	chr1	< 1.00E-06	< 2.18E-04
CTNNA1	chr5	< 1.00E-06	< 2.18E-04
DNAJC1	chr10	< 1.00E-06	< 2.18E-04
GLT8D1	chr3	< 1.00E-06	< 2.18E-04
H1FX	chr3	< 1.00E-06	< 2.18E-04
HNRNPM	chr19	< 1.00E-06	< 2.18E-04
IRF1	chr5	< 1.00E-06	< 2.18E-04
LAMTOR5	chr1	< 1.00E-06	< 2.18E-04
MMP9	chr20	< 1.00E-06	< 2.18E-04
MYDGF	chr19	< 1.00E-06	< 2.18E-04
NFKBIA	chr14	< 1.00E-06	< 2.18E-04
PLRG1	chr4	< 1.00E-06	< 2.18E-04
SEC62	chr3	< 1.00E-06	< 2.18E-04
SOD2	chr6	< 1.00E-06	< 2.18E-04
STAT3	chr17	< 1.00E-06	< 2.18E-04
EIF3G	chr19	1e-06	0.00021772
PSMA7	chr20	1e-06	0.00021772
SIPA1	chr11	1e-06	0.00021772
NXF1	chr11	3e-06	0.000604778
YBX3	chr12	3e-06	0.000604778
EGLN2	chr19	4e-06	0.000750764
HLA-DRB1	chr6	4.00003e-06	0.000750764
ARHGEF2	chr1	5e-06	0.000824709
MARS	chr12	5e-06	0.000824709
RNF135	chr17	5e-06	0.000824709
TAPBP	chr6	5.00008e-06	0.000824709
NARS	chr18	6e-06	0.000933086
PBXIP1	chr1	6e-06	0.000933086
TP53INP2	chr20	7e-06	0.00105836
STAT1	chr2	8e-06	0.00117686
PSMD11	chr17	9e-06	0.00128913
STXBP2	chr19	1.1e-05	0.00153521
FAM13B	chr5	1.3e-05	0.00172583
NUCB1	chr19	1.3e-05	0.00172583
TAF10	chr11	1.4e-05	0.00181433
ANP32A	chr15	1.6e-05	0.00197927
PRKAA1	chr5	1.6e-05	0.00197927
ARL6IP1	chr16	1.7e-05	0.00205624
TUBA1B	chr12	1.8e-05	0.00212987
FKBP8	chr19	2.1e-05	0.00243198
CEBPZ	chr2	2.7e-05	0.00306169
SDSL	chr12	2.8e-05	0.00311029
KPNA2	chr17	3.1e-05	0.00330849
PPIB	chr15	3.1e-05	0.00330849
CCDC92	chr12	3.5e-05	0.00362867
CLCC1	chr1	3.6e-05	0.00362867
SLC11A2	chr12	3.6e-05	0.00362867
RSF1	chr11	3.7e-05	0.00366165
OSBPL9	chr1	3.8e-05	0.00369346
ETFA	chr15	4.1e-05	0.00384764
LGALS3BP	chr17	4.1e-05	0.00384764
ARF4	chr3	4.7e-05	0.0041938
NBN	chr8	4.70001e-05	0.0041938
ST13	chr22	4.6e-05	0.0041938
EXOC2	chr6	5.40001e-05	0.00474068
AAGAB	chr15	5.6e-05	0.00483822
GIT2	chr12	5.8e-05	0.00493272
TRIM11	chr1	6.3e-05	0.00527552
MOB1A	chr2	6.7e-05	0.00552547
SLC15A3	chr11	7.3e-05	0.00575403
SRP68	chr17	7.30001e-05	0.00575403
UNC13D	chr17	7.40001e-05	0.00575403
WBP11	chr12	7.30002e-05	0.00575403
CNBP	chr3	7.7e-05	0.00590297
COPA	chr1	8.1e-05	0.00612338
ARRB1	chr11	9.2e-05	0.00674932
FAM213A	chr10	9.3e-05	0.00674932
POLE	chr12	9.1e-05	0.00674932
CISH	chr3	9.5e-05	0.00680375
DCAF11	chr14	0.000112	0.00771666
PSMA4	chr15	0.000112	0.00771666
TMED3	chr15	0.000112	0.00771666
MED10	chr5	0.000118	0.00802843
IFIT3	chr10	0.000124	0.0083325
RNF181	chr2	0.000129	0.00856277
IBTK	chr6	0.00014	0.00892399
PDCD7	chr15	0.00014	0.00892399
PFKL	chr21	0.000141	0.00892399
TOMM7	chr7	0.000138	0.00892399
HSPA1B	chr6	0.000153	0.00957217
RIT1	chr1	0.000155	0.0095871
NSL1	chr1	0.00016	0.00967644
YTHDC1	chr4	0.000159	0.00967644
MBD2	chr18	0.000164	0.00970274
SUSD6	chr14	0.000163	0.00970274
HLA-DQA2	chr6	0.000166	0.00971546
SLC2A5	chr1	0.000177	0.0102491
LPCAT3	chr12	0.000188	0.0107714
POGZ	chr1	0.000192	0.010886
UBE2D2	chr5	0.000199253	0.0111082
ZACN	chr17	0.0002	0.0111082
EPRS	chr1	0.000205	0.0112709
ACAP2	chr3	0.000209	0.0113171
UBA6	chr4	0.00021	0.0113171
TPT1	chr13	0.000216	0.0115264
FLI1	chr11	0.00022043	0.0115365
MRM2	chr7	0.000219	0.0115365
SRSF11	chr1	0.000226	0.0117154
HAPLN3	chr15	0.000233	0.0119643
CCNA1	chr13	0.000242	0.0123103
PNPT1	chr2	0.000246	0.0123979
HLA-F	chr6	0.00025	0.0124839
AMZ2	chr17	0.000263	0.0130137
PRDX1	chr1	0.000278	0.013632
CLK1	chr2	0.000283	0.0137533
MARCKSL1	chr1	0.000292	0.0140651
PTPRJ	chr11	0.00031	0.0148011
SLC35F6	chr2	0.000315	0.0149091
POLR2J	chr7	0.000319	0.0149683
MRPL17	chr11	0.00033	0.015094
TGOLN2	chr2	0.000326	0.015094
TMEM59	chr1	0.000328	0.015094
WTAP	chr6	0.000339	0.0153765
TOP2B	chr3	0.000345	0.0155193
OAZ2	chr15	0.00035	0.0156152
C14orf119	chr14	0.000365	0.016152
AARS	chr16	0.000372	0.016329
RPS14	chr5	0.000388	0.0168951
BCL3	chr19	0.000392	0.0169338
ARHGAP27P1	chr17	0.000404	0.0171795
DDX59	chr1	0.000401	0.0171795
TP53I3	chr2	0.000422	0.0178058
CYCS	chr7	0.000454	0.0179067
DPYD	chr1	0.000449	0.0179067
ITGB2	chr21	0.000446001	0.0179067
LAG3	chr12	0.000428	0.0179067
NECAP2	chr1	0.000439	0.0179067
TARS	chr5	0.000438	0.0179067
TLN1	chr9	0.000453	0.0179067
TNIP2	chr4	0.000442	0.0179067
ZC3H11A	chr1	0.00044	0.0179067
EXT2	chr11	0.000458	0.0179345
LINC01539	chr18	0.000463	0.0180008
LCP2	chr5	0.000471001	0.018182
EFL1	chr15	0.000478	0.0181941
ORMDL1	chr2	0.000475	0.0181941
YWHAE	chr17	0.000491	0.0185591
DUSP1	chr5	0.000512	0.0192194
RICTOR	chr5	0.000519	0.0193487
INTS6	chr13	0.000558	0.0206612
STAU1	chr20	0.000579	0.0212939
NENF	chr1	0.000583	0.0212971
OARD1	chr6	0.000595	0.0215557
USP33	chr1	0.000598	0.0215557
HLA-DPA1	chr6	0.000605	0.0216646
USP19	chr3	0.00061	0.0217008
ATG9A	chr2	0.000641	0.0224698
RPL15	chr3	0.000644	0.0224698
UBC	chr12	0.000639013	0.0224698
CXCL16	chr17	0.000652002	0.0226041
DNAJC9	chr10	0.000671	0.0231155
TRIM33	chr1	0.000687	0.0235179
CLPX	chr15	0.000696	0.0236771
HLA-G	chr6	0.000728	0.0246118
NAGA	chr22	0.000734001	0.0246615
SELPLG	chr12	0.000743	0.0248107
R3HDM4	chr19	0.00075	0.0248918
IARS	chr9	0.000778	0.0256646
ARID4B	chr1	0.000800001	0.0260743
NFAM1	chr22	0.000797003	0.0260743
DPP7	chr9	0.000893	0.0289321
PVR	chr19	0.000924003	0.0297595
DUSP5	chr10	0.000959	0.0307049
OLA1	chr2	0.000985	0.031353
MOCS2	chr5	0.000995	0.0314871
DEDD2	chr19	0.00104	0.0327209
GBP5	chr1	0.00105	0.0328457
ANKRD13A	chr12	0.001066	0.0329026
PSEN1	chr14	0.00107	0.0329026
SNHG12	chr1	0.001076	0.0329026
TLK2	chr17	0.00106	0.0329026
HMGCS1	chr5	0.00110001	0.0334489
DHRS7	chr14	0.00111	0.0335652
ADAM10	chr15	0.00116	0.0348833
SLC6A12	chr12	0.00117	0.0349907
ATXN2L	chr16	0.00120113	0.0355312
SCAMP2	chr15	0.0012	0.0355312
SRSF5	chr14	0.00121	0.0356002
BAK1	chr6	0.00125	0.0363837
HNRNPUL1	chr19	0.00125	0.0363837
IL7R	chr5	0.00126	0.0364797
ANKRD52	chr12	0.00128	0.0368626
ARCN1	chr11	0.0013	0.0372416
FBXL5	chr4	0.00133	0.0379015
CEBPB	chr20	0.00136	0.0385546
ERGIC3	chr20	0.00137887	0.0387182
PLGRKT	chr9	0.00138	0.0387182
MRE11	chr11	0.00140404	0.0390357
NOTCH2	chr1	0.00142	0.0390357
SLFN5	chr17	0.00142	0.0390357
UIMC1	chr5	0.00141	0.0390357
TNFRSF9	chr1	0.00144	0.0393865
BASP1	chr5	0.00145	0.0394617
SLC25A12	chr2	0.00152	0.041161
LARP4B	chr10	0.00153	0.0412267
HIGD1A	chr3	0.00154	0.0412917
MRPL34	chr19	0.00156	0.0416229
EIF4B	chr12	0.00158	0.0417473
U2AF2	chr19	0.00158	0.0417473
CCT3	chr1	0.0016	0.0420715
MIR3945HG	chr4	0.00172	0.0450094
TTYH3	chr7	0.00174	0.0453149
ERICH1	chr8	0.00177	0.0454439
MFSD14A	chr1	0.00177	0.0454439
WASF2	chr1	0.00176	0.0454439
PTPN2	chr18	0.00178	0.0454861
SPG21	chr15	0.0018	0.0457822
TMEM176B	chr7	0.00185002	0.0468356
GABPB1	chr15	0.00188	0.0473743
CPSF7	chr11	0.00194	0.0486609
NDUFA9	chr12	0.00199	0.0496861
MBTPS1	chr16	0.002	0.0497078

### Sheet: Table S3
Gene	Chromosome	P-value	FDR adjusted p-value
F11R	chr1	< 1.00E-06	< 6.19E-05
HLA-B	chr6	< 1.00E-06	< 6.19E-05
HLA-DQA2	chr6	< 1.00E-06	< 6.19E-05
HLA-F	chr6	< 1.00E-06	< 6.19E-05
LINC01001	chr11	< 1.00E-06	< 6.19E-05
MOB1A	chr2	< 1.00E-06	< 6.19E-05
MREG	chr2	< 1.00E-06	< 6.19E-05
PDE4DIP	chr1	< 1.00E-06	< 6.19E-05
PECAM1	chr17	< 1.00E-06	< 6.19E-05
PYGL	chr14	< 1.00E-06	< 6.19E-05
RPS14	chr5	< 1.00E-06	< 6.19E-05
TAF10	chr11	< 1.00E-06	< 6.19E-05
TTYH3	chr7	1e-06	6.19289e-05
NOTCH2	chr1	1.00001e-06	6.19289e-05
PI4KA	chr22	2e-06	0.000108376
FGD5-AS1	chr3	2.00001e-06	0.000108376
ERICH1	chr8	4e-06	0.000182527
PBXIP1	chr1	4e-06	0.000182527
HIGD1A	chr3	4.00001e-06	0.000182527
ARCN1	chr11	5.00001e-06	0.00021675
AHNAK	chr11	7.00001e-06	0.000289001
LRPPRC	chr2	8.00002e-06	0.000315274
TNIP2	chr4	9e-06	0.000339261
SERINC1	chr6	1.5e-05	0.000541875
LILRB3	chr19	1.7e-05	0.000566885
ST20	chr15	1.7e-05	0.000566885
CXCL16	chr17	2e-05	0.000642222
NUCB1	chr19	2.4e-05	0.000743144
ARAP1	chr11	3.00004e-05	0.000896907
FBXL5	chr4	4.50003e-05	0.00130051
CTSZ	chr20	4.8e-05	0.00134245
TYMP	chr22	5.1e-05	0.00138178
C3AR1	chr12	5.30001e-05	0.00139246
ITGB2	chr21	5.7e-05	0.0014535
RAC2	chr22	9.9e-05	0.00241009
MED10	chr5	0.000100073	0.00241009
DEDD2	chr19	0.000104	0.00243697
CERS5	chr12	0.00015	0.0033463
USP48	chr1	0.000150526	0.0033463
METTL3	chr14	0.000173	0.00370061
CTSC	chr11	0.000175	0.00370061
GPNMB	chr7	0.000213001	0.00439695
HERC2P2	chr15	0.000234	0.00471809
STAU1	chr20	0.000261	0.00514289
CD4	chr12	0.000282001	0.00525619
UTP6	chr17	0.000285	0.00525619
CYP1B1	chr2	0.000285	0.00525619
TLN1	chr9	0.000291	0.00525619
TMC6	chr17	0.0003	0.00530816
TM9SF3	chr10	0.000335	0.0058089
IVNS1ABP	chr1	0.000388	0.006596
COPS2	chr15	0.000418	0.00696935
ADGRE2	chr19	0.000462005	0.00755771
SIGLEC1	chr20	0.000544	0.00873422
FAM49A	chr2	0.000573001	0.00903258
LYZ	chr12	0.000602	0.00932025
TMEM176B	chr7	0.000716	0.0108907
HNRNPF	chr10	0.000779001	0.0116447
RBSN	chr3	0.000805056	0.0118302
SRP68	chr17	0.000943	0.0136264
DPP7	chr9	0.000979	0.0137461
MRPL17	chr11	0.000983	0.0137461
HMGCS1	chr5	0.00102	0.0140371
DEK	chr6	0.00107	0.0144952
HNRNPM	chr19	0.00112	0.0148813
MCUB	chr4	0.00114039	0.0148813
TMEM110	chr3	0.00115	0.0148813
ACAP2	chr3	0.00121	0.0154275
CLCN7	chr16	0.00123001	0.0154554
TMEM33	chr16	0.00129	0.0159776
GALNS	chr16	0.00144061	0.0175916
SIPA1L2	chr1	0.00164218	0.0197746
NOP10	chr15	0.00168	0.0199529
PDLIM7	chr5	0.00192	0.0224264
MMP9	chr20	0.00194	0.0224264
GLMP	chr1	0.00213963	0.0244087
AAGAB	chr15	0.00236	0.026573
TGOLN2	chr2	0.00243	0.026888
HNRNPR	chr1	0.00245	0.026888
ORMDL1	chr2	0.00271	0.0293696
SLC9A9	chr3	0.00313003	0.0335029
EIF4B	chr12	0.00321269	0.0339684
REEP5	chr5	0.00332	0.0343707
TOP2B	chr3	0.00333003	0.0343707
OAS1	chr12	0.00337	0.034374
SLC35B2	chr6	0.00342	0.0344784
HNRNPUL1	chr19	0.00376	0.0371154
HAGH	chr16	0.00379	0.0371154
SLC2A5	chr1	0.00381	0.0371154
B3GNT2	chr2	0.00412	0.0396893
NFS1	chr20	0.00418	0.0398248
STAT3	chr17	0.00428004	0.0403348
C9orf78	chr9	0.00475	0.0442823
GBA	chr1	0.00509515	0.046818
CHD1	chr5	0.00513	0.046818
PARP4	chr13	0.00532005	0.0480467

### Sheet: Table S4
		Differential ASE analysis		One condition analysis: M0		One condition analysis: M1
Gene	Chromosome	P-value	FDR adjusted p-value	P-value	FDR adjusted p-value	P-value	FDR adjusted p-value
PECAM1	chr17	< 1.00E-06	< 6.60E-05	0.00223	0.0709068	0.0199	0.228556
PYGL	chr14	< 1.00E-06	< 6.60E-05	0.00691	0.134465	0.919	1
HLA-DQA2	chr6	< 1.00E-06	< 6.60E-05	0.015	0.214916	0.000166	0.00971725
HLA-F	chr6	< 1.00E-06	< 6.60E-05	0.0229	0.266987	0.00025	0.0124862
HLA-B	chr6	< 1.00E-06	< 6.60E-05	0.0335	0.317689	1	1
TTYH3	chr7	1e-06	6.6e-05	0.0179	0.237045	0.00174	0.0453233
FGD5-AS1	chr3	2e-06	0.000115501	0.979	1	0.0145	0.186175
ERICH1	chr8	4e-06	0.000194527	0.0118	0.187101	0.00177	0.0454523
AHNAK	chr11	7e-06	0.000308001	0.00167	0.0584107	0.13	0.54273
LRPPRC	chr2	8e-06	0.000336001	0.0294	0.296795	0.167	0.602484
CXCL16	chr17	2e-05	0.000684444	0.00021	0.0127415	0.000652002	0.0226083
ARAP1	chr11	3e-05	0.000955874	0.00189002	0.0627824	0.924	1
CTSZ	chr20	4.8e-05	0.00143071	0.00298	0.0868582	0.386	0.825043
TYMP	chr22	5.1e-05	0.00147262	0.223	0.678239	0.0241	0.255254
C3AR1	chr12	5.3e-05	0.001484	0.003	0.0870146	0.00408	0.0831892
ITGB2	chr21	5.7e-05	0.00154906	1	1	0.000446001	0.01791
RAC2	chr22	9.9e-05	0.00256854	0.505	0.871401	0.0404	0.326317
MED10	chr5	0.000100073	0.00256854	0.79	0.96955	0.000118	0.0080299
DEDD2	chr19	0.000104	0.00259719	0.943	1	0.00104	0.0327269
CERS5	chr12	0.00015	0.0035663	0.228	0.683655	0.00745	0.122531
USP48	chr1	0.000150526	0.0035663	0.693	0.946017	0.0285	0.271725
CTSC	chr11	0.000175	0.00394391	0.162	0.601656	0.0359	0.312703
GPNMB	chr7	0.000213001	0.00468602	0.00384	0.100846	0.0456	0.344308
STAU1	chr20	0.000261	0.005481	0.104	0.511484	0.000579	0.0212978
CYP1B1	chr2	0.000285	0.00560176	0.0168	0.227546	0.338	0.785684
CD4	chr12	0.000282001	0.00560176	0.211	0.664498	0.00507	0.0955055
TMC6	chr17	0.0003	0.00565714	0.194	0.647683	0.0087	0.1361
TM9SF3	chr10	0.000335	0.0061908	0.267	0.729587	0.0414	0.331932
ADGRE2	chr19	0.000462005	0.00805458	0.018	0.237313	0.165	0.601648
SIGLEC1	chr20	0.000544	0.00930844	0.0227	0.266221	0.311	0.761279
FAM49A	chr2	0.000573001	0.00962642	0.49	0.863783	0.0454	0.344231
LYZ	chr12	0.000602	0.009933	0.112	0.521089	0.0239	0.254622
HNRNPF	chr10	0.000779001	0.0124103	0.0262	0.282274	0.0161	0.199984
DPP7	chr9	0.000979	0.0146499	0.751	0.962588	0.000893	0.0289375
HMGCS1	chr5	0.00102	0.01496	0.206	0.659244	0.00110001	0.0334551
TMEM110	chr3	0.00115	0.0156265	0.0136	0.20318	0.138	0.558152
ACAP2	chr3	0.00121	0.0162035	0.948	1	0.000209	0.0113192
TMEM33	chr4	0.00129	0.0167882	0.123	0.54457	0.0287	0.2722
GALNS	chr16	0.0014406	0.0184878	0.478	0.861791	0.0348	0.30606
SIPA1L2	chr1	0.00164218	0.020786	0.165	0.604492	0.027	0.263419
MMP9	chr20	0.00194	0.0235863	0.0379	0.328891	0	0
PDLIM7	chr5	0.00192	0.0235863	0.3	0.752976	0.0403	0.325993
AAGAB	chr15	0.00236	0.0279569	0.753	0.963076	5.6e-05	0.00483911
TGOLN2	chr2	0.00243	0.0282975	4.4e-05	0.00421975	0.000326	0.0150968
SLC9A9	chr3	0.00313003	0.0352701	0.035	0.322681	1	1
EIF4B	chr12	0.00321269	0.0357654	0.215	0.668265	0.00158	0.041755
REEP5	chr5	0.00332	0.0361994	0.04	0.338803	0.176	0.611061
SLC2A5	chr1	0.00381	0.039116	< 1.00E-06	< 2.58E-04	0.000177	0.0102509
HNRNPUL1	chr19	0.00376	0.039116	0.693	0.946017	0.00125	0.0363904
B3GNT2	chr2	0.00412	0.0418338	0.427	0.833533	0.0166	0.202624
STAT3	chr17	0.00428004	0.0425243	0.744	0.961283	< 1.00E-06	< 2.18E-04
GBA	chr1	0.00509515	0.0493762	0.0129	0.195672	0.00354	0.0755755
